# MicroRNA Dynamics and Functions During *Arabidopsis* Embryogenesis

**DOI:** 10.1101/633735

**Authors:** Alexandra Plotnikova, Max J. Kellner, Magdalena Mosiolek, Michael A. Schon, Michael D. Nodine

**Affiliations:** Gregor Mendel Institute (GMI), Austrian Academy of Sciences, Vienna Biocenter (VBC), Dr. Bohr-Gasse 3, 1030 Vienna, Austria; MRC Laboratory of Molecular Biology, University of Cambridge, Cambridge CB2 0QH, United Kingdom

**Keywords:** miRNA, embryo, high-throughput sequencing, RNA-seq, post-transcriptional regulation, transcription factor, *Arabidopsis*, plant development

## Abstract

MicroRNAs (miRNAs) are short non-coding RNAs that mediate the repression of target transcripts in plants and animals. Although miRNAs are required throughout plant development, relatively little is known regarding their embryonic functions. To systematically characterize embryonic miRNAs in *Arabidopsis thaliana,* we developed or applied high-throughput sequencing based methods to profile hundreds of miRNAs and associated targets throughout embryogenesis. We discovered dozens of miRNAs that dynamically cleave and repress target transcripts including 30 that encode transcription factors. Transcriptome analyses indicated that these miRNA:target interactions have a profound impact on embryonic gene expression programs, and we further demonstrated that the miRNA-mediated repression of six transcription factors were individually required for embryo morphogenesis. These data indicate that the miRNA-directed repression of multiple transcription factors is critically important for the establishment of the plant body plan, and provide a foundation to further investigate how miRNAs contribute to these initial cellular differentiation events.
