## Supplementary material for "MicroRNA Dynamics and Functions During *Arabidopsis* Embryogenesis": Table S1

### Sheet: Sheet1
Table S1 Summary of High-Throughput Sequencing Datasets Generated In or Reanalyzed for This Study, Related to Figures 2, 4 and 5
Sample	Publication	GEO Accession	Library type	Genotype	Developmental stage and tissue	Sequenced reads	Filtered reads*	Uniquely aligned reads	Multiply aligned reads**	Total alignments***	Percent mapped												Percent of sequenced aligned
Preglobular (biorep #1)	This study	TBD	sRNA-seq	Col-0	Preglobular (8-cell/16-cell) embryos	41582361	35550805	5593305	4675192	10268497	0.246944												0
Preglobular (biorep #1)	This study	TBD	nanoPARE	Col-0	Preglobular (8-cell/16-cell) embryos	33070463	28712114	19933889	6583497	26517386	0.801845
Preglobular (biorep #1)	Hofmann et al. 2019	GSM3428248	Smart-seq2 (for nanoPARE)	Col-0	Preglobular (8-cell/16-cell) embryos	31163095	31163082	21596628	3511290	25107918	0.805694
Preglobular (biorep #1)	Hofmann et al. 2019	GSM3428248	Smart-seq2 (for transcript quantification)	Col-0	Preglobular (8-cell/16-cell) embryos	31163095	31163051	NA	NA	24735260	0.793736
Preglobular (biorep #2)	This study	TBD	sRNA-seq	Col-0	Preglobular (8-cell/16-cell) embryos	35774066	31170897	3225196	2777444	6002640	0.167793												0
Preglobular (biorep #2)	This study	TBD	nanoPARE	Col-0	Preglobular (8-cell/16-cell) embryos	36656175	29810302	18376043	8547202	26923245	0.73448
Preglobular (biorep #2)	Hofmann et al. 2019	GSM3428249	Smart-seq2 (for nanoPARE)	Col-0	Preglobular (8-cell/16-cell) embryos	35458979	35458938	23368513	4793957	28162470	0.794227
Preglobular (biorep #2)	Hofmann et al. 2019	GSM3428249	Smart-seq2 (for transcript quantification)	Col-0	Preglobular (8-cell/16-cell) embryos	35458979	35458893	NA	NA	26396153	0.744414
Preglobular (biorep #3)	This study	TBD	sRNA-seq	Col-0	Preglobular (8-cell/16-cell) embryos	17248510	13777703	1006796	1043990	2050786	0.118896												0
Preglobular (biorep #3)	This study	TBD	nanoPARE	Col-0	Preglobular (8-cell/16-cell) embryos	38990168	27884214	16724321	8696444	25420765	0.651979
Preglobular (biorep #3)	Hofmann et al. 2019	GSM3428250	Smart-seq2 (for nanoPARE)	Col-0	Preglobular (8-cell/16-cell) embryos	37165059	37165003	23844708	5368101	29212809	0.786029
Preglobular (biorep #3)	Hofmann et al. 2019	GSM3428250	Smart-seq2 (for transcript quantification)	Col-0	Preglobular (8-cell/16-cell) embryos	37165059	37164943	NA	NA	27143888	0.73036
Globular (biorep #1)	This study	TBD	sRNA-seq	Col-0	Globular embryos	68454860	66369175	8142926	8002411	16145337	0.235854												0
Globular (biorep #1)	This study	TBD	nanoPARE	Col-0	Globular embryos	41819603	38578018	32585209	5678492	38263701	0.91497
Globular (biorep #1)	Hofmann et al. 2019	GSM3428251	Smart-seq2 (for nanoPARE)	Col-0	Globular embryos	29223214	29223082	22149967	1954999	24104966	0.824857
Globular (biorep #1)	Hofmann et al. 2019	GSM3428251	Smart-seq2 (for transcript quantification)	Col-0	Globular embryos	29223214	29222935	NA	NA	25365902	0.868005
Globular (biorep #2)	This study	TBD	sRNA-seq	Col-0	Globular embryos	77820407	75091440	9219449	8188467	17407916	0.223693												0
Globular (biorep #2)	This study	TBD	nanoPARE	Col-0	Globular embryos	38539903	33383265	26528697	6370008	32898705	0.853627
Globular (biorep #2)	Hofmann et al. 2019	GSM3428252	Smart-seq2 (for nanoPARE)	Col-0	Globular embryos	34361421	34361355	26642203	2751828	29394031	0.855437
Globular (biorep #2)	Hofmann et al. 2019	GSM3428252	Smart-seq2 (for transcript quantification)	Col-0	Globular embryos	34361421	34361272	NA	NA	30136363	0.877041
Globular (biorep #3)	This study	TBD	sRNA-seq	Col-0	Globular embryos	127914864	123927500	31847386	20527047	52374433	0.409448												0
Globular (biorep #3)	This study	TBD	nanoPARE	Col-0	Globular embryos	30281594	26862794	21969442	4524150	26493592	0.874907
Globular (biorep #3)	Hofmann et al. 2019	GSM3428253	Smart-seq2 (for nanoPARE)	Col-0	Globular embryos	20752605	20752516	15869285	1471209	17340494	0.835582
Globular (biorep #3)	Hofmann et al. 2019	GSM3428253	Smart-seq2 (for transcript quantification)	Col-0	Globular embryos	20752605	20752433	NA	NA	18108734	0.872601
Early heart (biorep #1)	This study	TBD	sRNA-seq	Col-0	Early heart embryos	18666090	16809978	1090439	988576	2079015	0.111379												0
Early heart (biorep #1)	This study	TBD	nanoPARE	Col-0	Early heart embryos	25020635	22734274	16294762	6161397	22456159	0.897506
Early heart (biorep #1)	Hofmann et al. 2019	GSM3428254	Smart-seq2 (for nanoPARE)	Col-0	Early heart embryos	37115105	37115072	27177102	4342378	31519480	0.849236
Early heart (biorep #1)	Hofmann et al. 2019	GSM3428254	Smart-seq2 (for transcript quantification)	Col-0	Early heart embryos	37115105	37115035	NA	NA	30794227	0.829695
Early heart (biorep #2)	This study	TBD	sRNA-seq	Col-0	Early heart embryos	15606886	12828131	979109	686804	1665913	0.106742												0
Early heart (biorep #2)	This study	TBD	nanoPARE	Col-0	Early heart embryos	24368470	23540087	20323300	2998346	23321646	0.957042
Early heart (biorep #2)	Hofmann et al. 2019	GSM3428255	Smart-seq2 (for nanoPARE)	Col-0	Early heart embryos	41103338	41103289	32325460	2288294	34613754	0.842115
Early heart (biorep #2)	Hofmann et al. 2019	GSM3428255	Smart-seq2 (for transcript quantification)	Col-0	Early heart embryos	41103338	41103233	NA	NA	36613131	0.890758
Early heart (biorep #3)	This study	TBD	sRNA-seq	Col-0	Early heart embryos	14909289	12502155	1792217	1165737	2957954	0.198397												0
Early heart (biorep #3)	This study	TBD	nanoPARE	Col-0	Early heart embryos	19764375	18950866	14517660	4189660	18707320	0.946517
Early heart (biorep #3)	Hofmann et al. 2019	GSM3428256	Smart-seq2 (for nanoPARE)	Col-0	Early heart embryos	38389404	38389358	28795263	3348664	32143927	0.837312
Early heart (biorep #3)	Hofmann et al. 2019	GSM3428256	Smart-seq2 (for transcript quantification)	Col-0	Early heart embryos	38389404	38389326	NA	NA	32851117	0.855734
Late heart (biorep #1)	This study	TBD	sRNA-seq	Col-0	Late heart embryos	28158688	26088878	8777260	5120978	13898238	0.493568												0
Late heart (biorep #1)	This study	TBD	nanoPARE	Col-0	Late heart embryos	20312209	19414720	16137792	2863733	19001525	0.935473
Late heart (biorep #1)	Hofmann et al. 2019	GSM3428257	Smart-seq2 (for nanoPARE)	Col-0	Late heart embryos	31785080	31785032	24934811	2409387	27344198	0.860284
Late heart (biorep #1)	Hofmann et al. 2019	GSM3428257	Smart-seq2 (for transcript quantification)	Col-0	Late heart embryos	31785080	31784955	NA	NA	28181224	0.886618
Late heart (biorep #2)	This study	TBD	sRNA-seq	Col-0	Late heart embryos	26925472	24702020	7268291	4030730	11299021	0.419641												0
Late heart (biorep #2)	This study	TBD	nanoPARE	Col-0	Late heart embryos	25819791	24971033	20639318	3879625	24518943	0.949618
Late heart (biorep #2)	Hofmann et al. 2019	GSM3428258	Smart-seq2 (for nanoPARE)	Col-0	Late heart embryos	32038367	32038192	25618148	2454281	28072429	0.876213
Late heart (biorep #2)	Hofmann et al. 2019	GSM3428258	Smart-seq2 (for transcript quantification)	Col-0	Late heart embryos	32038367	32038086	NA	NA	28521346	0.890225
Late heart (biorep #3)	This study	TBD	sRNA-seq	Col-0	Late heart embryos	26393222	23481477	8382493	4816170	13198663	0.500078												0
Late heart (biorep #3)	This study	TBD	nanoPARE	Col-0	Late heart embryos	17620202	14937077	11893917	2421649	14315566	0.812452
Late heart (biorep #3)	Hofmann et al. 2019	GSM3428259	Smart-seq2 (for nanoPARE)	Col-0	Late heart embryos	28739533	28739483	22879394	2010461	24889855	0.866049
Late heart (biorep #3)	Hofmann et al. 2019	GSM3428259	Smart-seq2 (for transcript quantification)	Col-0	Late heart embryos	28739533	28739430	NA	NA	25649735	0.89249
Early torpedo (biorep #1)	This study	TBD	sRNA-seq	Col-0	Early torpedo embryos	30461326	28615448	9478268	4924471	14402739	0.47282												0
Early torpedo (biorep #1)	This study	TBD	nanoPARE	Col-0	Early torpedo embryos	17598562	13943411	11064452	2306601	13371053	0.759781
Early torpedo (biorep #1)	Hofmann et al. 2019	GSM3428260	Smart-seq2 (for nanoPARE)	Col-0	Early torpedo embryos	26095071	26094980	19351542	1904464	21256006	0.81456
Early torpedo (biorep #1)	Hofmann et al. 2019	GSM3428260	Smart-seq2 (for transcript quantification)	Col-0	Early torpedo embryos	26095071	26094888	NA	NA	22249163	0.852619
Early torpedo (biorep #2)	This study	TBD	sRNA-seq	Col-0	Early torpedo embryos	24756754	23063648	7859453	4169992	12029445	0.485906												0
Early torpedo (biorep #2)	This study	TBD	nanoPARE	Col-0	Early torpedo embryos	25142698	22544463	19537947	2086290	21624237	0.86006
Early torpedo (biorep #2)	Hofmann et al. 2019	GSM3428261	Smart-seq2 (for nanoPARE)	Col-0	Early torpedo embryos	30469408	30469325	22854205	1363329	24217534	0.794815
Early torpedo (biorep #2)	Hofmann et al. 2019	GSM3428261	Smart-seq2 (for transcript quantification)	Col-0	Early torpedo embryos	30469408	30469208	NA	NA	26132104	0.857651
Early torpedo (biorep #3)	This study	TBD	sRNA-seq	Col-0	Early torpedo embryos	25863314	24055440	8217258	4616398	12833656	0.496211												0
Early torpedo (biorep #3)	This study	TBD	nanoPARE	Col-0	Early torpedo embryos	22145783	21084313	16610521	3567317	20177838	0.911137
Early torpedo (biorep #3)	Hofmann et al. 2019	GSM3428262	Smart-seq2 (for nanoPARE)	Col-0	Early torpedo embryos	29825220	29825144	21624532	2280031	23904563	0.801488
Early torpedo (biorep #3)	Hofmann et al. 2019	GSM3428262	Smart-seq2 (for transcript quantification)	Col-0	Early torpedo embryos	29825220	29825045	NA	NA	25083646	0.841021
Late torpedo (biorep #1)	This study	TBD	sRNA-seq	Col-0	Late torpedo embryos	40302717	38834354	15998173	9977862	25976035	0.644523												0
Late torpedo (biorep #1)	This study	TBD	nanoPARE	Col-0	Late torpedo embryos	21975000	20962159	17370801	3030698	20401499	0.928396
Late torpedo (biorep #1)	Hofmann et al. 2019	GSM3428263	Smart-seq2 (for nanoPARE)	Col-0	Late torpedo embryos	22624590	22624494	17051931	1651538	18703469	0.826688
Late torpedo (biorep #1)	Hofmann et al. 2019	GSM3428263	Smart-seq2 (for transcript quantification)	Col-0	Late torpedo embryos	22624590	22624355	NA	NA	19335315	0.854615
Late torpedo (biorep #2)	This study	TBD	sRNA-seq	Col-0	Late torpedo embryos	43834002	41043204	17414667	9454252	26868919	0.61297												0
Late torpedo (biorep #2)	This study	TBD	nanoPARE	Col-0	Late torpedo embryos	14898672	13462247	10452596	2318316	12770912	0.857185
Late torpedo (biorep #2)	Hofmann et al. 2019	GSM3428264	Smart-seq2 (for nanoPARE)	Col-0	Late torpedo embryos	22067690	22067280	16410877	1819927	18230804	0.826131
Late torpedo (biorep #2)	Hofmann et al. 2019	GSM3428264	Smart-seq2 (for transcript quantification)	Col-0	Late torpedo embryos	22067690	22067001	NA	NA	18811776	0.852458
Late torpedo (biorep #3)	This study	TBD	sRNA-seq	Col-0	Late torpedo embryos	38183113	35306680	12794671	8007180	20801851	0.544792												0
Late torpedo (biorep #3)	This study	TBD	nanoPARE	Col-0	Late torpedo embryos	23523213	21329684	16804941	3656454	20461395	0.869838
Late torpedo (biorep #3)	Hofmann et al. 2019	GSM3428265	Smart-seq2 (for nanoPARE)	Col-0	Late torpedo embryos	21200799	21200726	15739744	1627994	17367738	0.819202
Late torpedo (biorep #3)	Hofmann et al. 2019	GSM3428265	Smart-seq2 (for transcript quantification)	Col-0	Late torpedo embryos	21200799	21200658	NA	NA	18005011	0.849261
Bent cotyledon (500 ng; biorep #4)	This study	TBD	sRNA-seq	Col-0	Bent cotyledon embryos	37335661	37335661	16277713	8699689	24977402	0.668996												0
Bent cotyledon (biorep #7)	This study	TBD	nanoPARE	Col-0	Bent cotyledon embryos	16778135	13919050	7436440	5609370	13045810	0.777548
Bent cotyledon (biorep #1)	Hofmann et al. 2019	GSM3428266	Smart-seq2 (for nanoPARE)	Col-0	Bent cotyledon embryos	13179225	13179158	7054928	3603244	10658172	0.80871
Bent cotyledon (biorep #1)	Hofmann et al. 2019	GSM3428266	Smart-seq2 (for transcript quantification)	Col-0	Bent cotyledon embryos	13179225	13179098	NA	NA	8571383	0.650371
Bent cotyledon (500 ng; biorep #5)	This study	TBD	sRNA-seq	Col-0	Bent cotyledon embryos	28026051	27016581	11544413	7870943	19415356	0.692761												0
Bent cotyledon (biorep #8)	This study	TBD	nanoPARE	Col-0	Bent cotyledon embryos	18754227	14657577	7794991	5771296	13566287	0.723372
Bent cotyledon (biorep #2)	Hofmann et al. 2019	GSM3428267	Smart-seq2 (for nanoPARE)	Col-0	Bent cotyledon embryos	12528196	12528169	8055782	2356108	10411890	0.831077
Bent cotyledon (biorep #2)	Hofmann et al. 2019	GSM3428267	Smart-seq2 (for transcript quantification)	Col-0	Bent cotyledon embryos	12528196	12528157	NA	NA	9652547	0.770466
Bent cotyledon (50 ng; biorep #5)	This study	TBD	sRNA-seq	Col-0	Bent cotyledon embryos	26703801	24356754	7107591	4318458	11426049	0.427881												0
Bent cotyledon (5 ng; biorep #5)	This study	TBD	sRNA-seq	Col-0	Bent cotyledon embryos	19611510	17649544	2827470	1713630	4541100	0.231553												0
Bent cotyledon (1 ng; biorep #5)	This study	TBD	sRNA-seq	Col-0	Bent cotyledon embryos	15316797	13416380	295375	219346	514721	0.033605												0
Bent cotyledon (0.5 ng; biorep #5)	This study	TBD	sRNA-seq	Col-0	Bent cotyledon embryos	15393805	10931376	553387	471760	1025147	0.0665948												0
Bent cotyledon (500 ng; biorep #6)	This study	TBD	sRNA-seq	Col-0	Bent cotyledon embryos	31578991	29933424	12092662	7187310	19279972	0.610532												0
Bent cotyledon (biorep #9)	This study	TBD	nanoPARE	Col-0	Bent cotyledon embryos	44590061	33214281	16614726	13057754	29672480	0.665451
Bent cotyledon (biorep #3)	Hofmann et al. 2019	GSM3428268	Smart-seq2 (for nanoPARE)	Col-0	Bent cotyledon embryos	14465872	14465835	10278531	2309836	12588367	0.870211
Bent cotyledon (biorep #3)	Hofmann et al. 2019	GSM3428268	Smart-seq2 (for transcript quantification)	Col-0	Bent cotyledon embryos	14465872	14465797	NA	NA	11636439	0.804406
Mature green (biorep #1)	This study	TBD	sRNA-seq	Col-0	Mature green embryos	47363960	45507032	18345943	15599855	33945798	0.716701												0
Mature green (biorep #1)	This study	TBD	nanoPARE	Col-0	Mature green embryos	22234038	17164354	11512046	4679069	16191115	0.728213
Mature green (biorep #1)	Hofmann et al. 2019	GSM3428269	Smart-seq2 (for nanoPARE)	Col-0	Mature green embryos	25402161	25401991	17959037	2794345	20753382	0.816993
Mature green (biorep #1)	Hofmann et al. 2019	GSM3428269	Smart-seq2 (for transcript quantification)	Col-0	Mature green embryos	25402161	25401900	NA	NA	21280163	0.83773
Mature green (biorep #2)	This study	TBD	sRNA-seq	Col-0	Mature green embryos	42576056	40325792	18679636	10489491	29169127	0.685106												0
Mature green (biorep #2)	This study	TBD	nanoPARE	Col-0	Mature green embryos	22052879	18427045	13286808	3857214	17144022	0.777405
Mature green (biorep #2)	Hofmann et al. 2019	GSM3428270	Smart-seq2 (for nanoPARE)	Col-0	Mature green embryos	27412956	27412650	19951883	2408881	22360764	0.815701
Mature green (biorep #2)	Hofmann et al. 2019	GSM3428270	Smart-seq2 (for transcript quantification)	Col-0	Mature green embryos	27412956	27412391	NA	NA	23328458	0.851001
Mature green (biorep #3)	This study	TBD	sRNA-seq	Col-0	Mature green embryos	40187239	37783558	16133084	11867369	28000453	0.69675												0
Mature green (biorep #3)	This study	TBD	nanoPARE	Col-0	Mature green embryos	18132075	14335564	9913495	3182942	13096437	0.72228
Mature green (biorep #3)	Hofmann et al. 2019	GSM3428271	Smart-seq2 (for nanoPARE)	Col-0	Mature green embryos	27236632	27236269	19276782	2117438	21394220	0.785494
Mature green (biorep #3)	Hofmann et al. 2019	GSM3428271	Smart-seq2 (for transcript quantification)	Col-0	Mature green embryos	27236632	27235928	NA	NA	22845215	0.838768
Flowers (biorep #1)	Lutzmayer et al. 2017	GSM2599099	sRNA-seq	Col-0	Infloresences containing unopened floral buds	27541069	18332072	7008556	3735472	10744028	0.390109												0
Flowers (biorep #2)	Lutzmayer et al. 2017	GSM2599100	sRNA-seq	Col-0	Infloresences containing unopened floral buds	24723346	17576650	7836138	3784023	11620161	0.470008												0
Flowers (biorep #3)	This study	TBD	sRNA-seq	Col-0	Infloresences containing unopened floral buds	13522497	9848023	1879844	1010060	2889904	0.213711												0
Leaves (biorep #1)	Lutzmayer et al. 2017	GSM2599097	sRNA-seq	Col-0	Rosette and cauline leaves	27233853	12249335	2252998	2749637	5002635	0.183692												0
Leaves (biorep #2)	Lutzmayer et al. 2017	GSM2599098	sRNA-seq	Col-0	Rosette and cauline leaves	28950851	13206295	981411	1069367	2050778	0.0708365												0
Leaves (biorep #3)	This study	TBD	sRNA-seq	Col-0	Rosette and cauline leaves	10947692	6874754	308650	378720	687370	0.0627867												0
dcl1-5 globular (biorep #1)	This study	TBD	sRNA-seq	dcl1-5	Globular embryos	84852930	79764537	11662047	18494124	30156171	0.355393												0
dcl1-5 globular (biorep #1)	This study	TBD	nanoPARE	dcl1-5	Globular embryos	39071688	33706728	21778818	11305479	33084297	0.846759
dcl1-5 globular (biorep #1)	This study	TBD	Smart-seq2 (for nanoPARE)	dcl1-5	Globular embryos	37456748	37456544	25009175	5145327	30154502	0.805049
dcl1-5 globular (biorep #1)	This study	TBD	Smart-seq2 (for transcript quantification)	dcl1-5	Globular embryos	37456748	37456479	NA	NA	28896592	0.771466
dcl1-5 globular (biorep #1)	This study	TBD	sRNA-seq	dcl1-5	Globular embryos	70345071	64513218	6611765	7783896	14395661	0.204643												0
dcl1-5 globular (biorep #1)	This study	TBD	nanoPARE	dcl1-5	Globular embryos	41653534	33706576	20031387	12936656	32968043	0.791482
dcl1-5 globular (biorep #1)	This study	TBD	Smart-seq2 (for nanoPARE)	dcl1-5	Globular embryos	29472505	29472279	19383437	4419945	23803382	0.807647
dcl1-5 globular (biorep #1)	This study	TBD	Smart-seq2 (for transcript quantification)	dcl1-5	Globular embryos	29472505	29472196	NA	NA	22337002	0.757893
dcl1-5 globular (biorep #1)	This study	TBD	sRNA-seq	dcl1-5	Globular embryos	96742733	87900435	2492141	5013861	7506002	0.0775872												0
dcl1-5 globular (biorep #1)	This study	TBD	nanoPARE	dcl1-5	Globular embryos	50640759	32885199	13657081	16318622	29975703	0.591928
dcl1-5 globular (biorep #1)	This study	TBD	Smart-seq2 (for nanoPARE)	dcl1-5	Globular embryos	31052483	31052352	22615131	2778423	25393554	0.817762
dcl1-5 globular (biorep #1)	This study	TBD	Smart-seq2 (for transcript quantification)	dcl1-5	Globular embryos	31052483	31052240	NA	NA	25699754	0.827623
*sRNA-seq reads with 3' adapters were trimmed by cutadapt and retained for alignments; nanoPARE reads with 3' adapters were trimmed and high-complexity reads ≥16 bases were retained for alignments; Smart-seq2 reads (for nanoPARE) with 3' adapters were trimmed and reads ≥16 bases were retained for alignments; Smart-seq2 reads (for transcript quantification) with 3' adapters were trimmed and reads …
**sRNA-seq, nanoPARE and Smart-seq2 (used in nanoPARE) reads were allowed to map to ≤100 locations. Smart-seq2 reads used for transcript quantification were pseudoaligned with Kallisto
***Smart-seq2 reads used for transcript quantification were pseudoaligned to Col-0 transcriptome (Araport11) with Kallisto
